# Genome size estimation from long read overlaps

**DOI:** 10.1101/2024.11.27.625777

**Authors:** Michael B Hall, Lachlan J M Coin

## Abstract

**Summary:** Accurate genome size estimation is an important component of genomic analyses, though existing tools are primarily optimised for short-read data. We present LRGE, a novel tool that uses read-to-read overlap information to estimate genome size in a reference-free manner. LRGE calculates per-read genome size estimates by analysing the expected number of overlaps for each read, considering read lengths and a minimum overlap threshold. The final size is taken as the median of these estimates, ensuring robustness to outliers such as reads with no overlaps. Additionally, LRGE provides an expected confidence range for the estimate. LRGE outperforms *k*-mer-based methods in both accuracy and computational efficiency and produces genome size estimates comparable to those from assembly-based approaches, like Raven, while using significantly less computational resources. We validate LRGE on a large, diverse bacterial dataset and confirm it generalises to eukaryotic datasets.

**Availability and implementation:** Our method, LRGE (**L**ong **R**ead-based **G**enome size **E**stimation from overlaps), is implemented in Rust and is available as a precompiled binary for most architectures, a Bioconda package, a prebuilt container image, and a crates.io package as a binary (`lrge`) or library (`liblrge`). The source code is available at https://github.com/mbhall88/lrge under an MIT license.
