## Supplementary Tables for "Genome size estimation from long read overlaps"

### Sheet: S1. abs_rel_err
method	platform	count	mean	std	min	0.25	0.5	0.75	max
genomescope	OXFORD_NANOPORE	2468	36.16856929901165	635.6631097336945	0.000966998	4.847735825382011	8.458660100133745	15.227050244430146	30172.362713442384
genomescope	PACBIO_SMRT	902	24.489009398907747	52.739505253179125	0.00480038	2.4652541051006676	5.820300971597978	24.026782357686265	1150.3620747116445
lrge-2set	OXFORD_NANOPORE	2468	8.86015	13.981370268918505	0.00275987	2.145430392430765	4.801176289836619	9.702423595734174	151.46951053735353
lrge-2set	PACBIO_SMRT	902	49.581574058136084	81.47974737870624	0.0406048	15.525763954572964	26.902417306312962	55.88050983472013	1376.6649483027263
lrge-ava	OXFORD_NANOPORE	2468	9.1643	16.781848160342925	0.00024163	1.955662601961886	4.597892586939887	9.644965811355172	269.2220489800189
lrge-ava	PACBIO_SMRT	902	51.886442941314954	98.57200315810643	0.15047	15.89073034171572	26.811454178772454	55.35278216395415	1955.955316409182
mash	OXFORD_NANOPORE	2468	42.500085125212095	59.86842094125569	0.00165832	6.525349062629702	24.032815741631364	59.77477267981595	809.126
mash	PACBIO_SMRT	902	35.06184456785982	45.00136394651882	0.00811946	4.345961046998838	15.088962488098804	53.57350489343228	345.1283845294555
raven	OXFORD_NANOPORE	2468	2.901566392826145	10.169219893921952	0.000241324	0.6234263866387487	1.1200446717987242	1.941027561234995	197.9591182079019
raven	PACBIO_SMRT	902	3.541188561377655	7.222410981423329	0	1.4934385227664193	2.6366034301454544	3.89588	98.4349

### Sheet: S2. cpu_memory
	cpu_time	cpu_time	cpu_time	cpu_time	cpu_time	cpu_time	cpu_time	cpu_time	memory_mb	memory_mb	memory_mb	memory_mb	memory_mb	memory_mb	memory_mb	memory_mb
	count	mean	std	min	0.25	0.5	0.75	max	count	mean	std	min	0.25	0.5	0.75	max
method
genomescope	3370	31.883658753709195	13.40041539194327	2.57	22.442500000000003	31.58	42.5725	153.64	3370	5219.151640949554	2666.309544851481	318.93	2978.6099999999997	5232.219999999999	8045.78	8601.2
lrge-2set	3370	38.24019881305638	97.15510872257545	1.31	15.52	17.35	22.89	2406.64	3370	775.9939673590504	559.768	4.45	445.493	749.245	955.515	5303.46
lrge-ava	3370	194.71471216617212	467.8179468260755	5.79	23.6725	77.19	148.11499999999998	8588.85	3370	2154.9469762611275	1348.9776086957954	4	1337.66	1863.21	2925.01	13962.4
mash	3370	53.45903264094956	67.66701253191604	2.77	15.14	16.435000000000002	45.19	583.26	3370	2113.1359050445103	2764.3898371454516	34.08	731.51	1390.7649999999999	2679.57	42001.6
raven	3370	206.31795252225518	203.39089443014603	4	82.0425	180.85	257.06	2220.41	3370	7185.704189910978	4250.268594611996	326.27	3464.62	7729.16	10461.4	38551.4

### Sheet: S3. eukaryote
Run accession	Organism	Taxid	Reference accession	Ploidy	True Size	Chromosomes	Method	Estimate	Relative size	Relative error	user_time	sys_time	CPU time	Max. memory (KB)	Max. memory (MB)	Max. memory (GB)	Time
SRR17374240	Saccharomyces cerevisiae	559292	GCF_000146045.2	1	12157105	16	lrge-2set	12038971	0.990283	-0.971728	434.91	11.26	446.17	4474428	4369.56	4.26715	0:07:26.170000
SRR17374240	Saccharomyces cerevisiae	559292	GCF_000146045.2	1	12157105	16	lrge-ava	12006719	0.98763	-1.23702	660.42	17.64	678.06	5408024	5281.27	5.15749	0:11:18.060000
SRR17374240	Saccharomyces cerevisiae	559292	GCF_000146045.2	1	12157105	16	mash	55737700	4.58478	358.478	300.03	4.08	304.11	981140	958.145	0.935688	0:05:04.110000
SRR17374240	Saccharomyces cerevisiae	559292	GCF_000146045.2	1	12157105	16	genomescope	13723898	1.12888	12.8879	609.95	19.62	629.57	11759492	11483.9	11.2147	0:10:29.570000
SRR17374240	Saccharomyces cerevisiae	559292	GCF_000146045.2	1	12157105	16	raven	13395796	1.10189	10.189	69308.4	705.56	70013.9	38470248	37568.6	36.6881	19:26:53.930000
SRR28208594	Drosophila melanogaster	7227	GCF_000001215.4	2	143726002	7	lrge-2set	1.38945e+08	0.966733	-3.3267	848.2	37.02	885.22	7980092	7793.06	7.61041	0:14:45.220000
SRR28208594	Drosophila melanogaster	7227	GCF_000001215.4	2	143726002	7	lrge-ava	132555441	0.922279	-7.77212	993.34	45.83	1039.17	8883920	8675.7	8.47237	0:17:19.170000
SRR28208594	Drosophila melanogaster	7227	GCF_000001215.4	2	143726002	7	mash	141403000	0.983837	-1.61627	601.66	7.61	609.27	1921040	1876.02	1.83205	0:10:09.270000
SRR28208594	Drosophila melanogaster	7227	GCF_000001215.4	2	143726002	7	genomescope	128333078	0.892901	-10.7099	1072.5	19.8	1092.3	11785824	11509.6	11.2398	0:18:12.300000
SRR28208594	Drosophila melanogaster	7227	GCF_000001215.4	2	143726002	7	raven	135000752	0.939292	-6.07075	129708	4017.65	133726	64843400	63323.6	61.8395	1 day, 13:08:45.830000
SRR30868097	Arabidopsis thaliana	3702	GCF_000001735.4	2	119668634	5	lrge-2set	143365760	1.19802	19.8023	1093.88	57.07	1150.95	9033956	8822.22	8.61545	0:19:10.950000
SRR30868097	Arabidopsis thaliana	3702	GCF_000001735.4	2	119668634	5	lrge-ava	142917568	1.19428	19.4278	1129.8	66.42	1196.22	9763620	9534.79	9.31131	0:19:56.220000
SRR30868097	Arabidopsis thaliana	3702	GCF_000001735.4	2	119668634	5	mash	245643000	2.05269	105.269	947.74	12.16	959.9	1921320	1876.29	1.83231	0:15:59.900000
SRR30868097	Arabidopsis thaliana	3702	GCF_000001735.4	2	119668634	5	genomescope	162720668	1.35976	35.976	1833.07	38.26	1871.33	11821944	11544.9	11.2743	0:31:11.330000
SRR30868097	Arabidopsis thaliana	3702	GCF_000001735.4	2	119668634	5	raven	192349700	1.60735	60.7353	252114	16306	268420	98789328	96474	94.2128	3 days, 2:33:39.970000
